# Host-driven temperature dependence of viral infection in honey bees

**DOI:** 10.1101/2022.11.03.515055

**Authors:** Evan C Palmer-Young, Eugene V Ryabov, Lindsey Markowitz, Dawn L Boncristiani, Kyle Grubbs, Asha Pawar, Raymond Peterson, Jay D Evans

## Abstract

The temperature dependence of infection reflects changes in the performance of parasites and hosts. High temperatures (i.e., fever) often mitigate infection by favoring heat-tolerant hosts over heat-sensitive parasites. Honey bees exhibit an endothermic, colony-level temperature regulation that is exceptional among insects and favors resistance to several parasites. However, proliferation of viruses is heavily host-dependent, suggesting that viral infection could be linked to—not threatened by—optimum host function. To understand how temperature-driven changes in performance of viruses and hosts shape virus proliferation, we compared the temperature dependence of isolated viral enzyme activity, three honey bee traits, and infection of honey bee pupae.

Viral enzyme activity varied by <2-fold over a >30 °C interval that spanned the temperatures typical of ectothermic insects and honey bees. In contrast, metrics of honey bee performance peaked at high (≥ 35 °C) temperatures and were highly temperature-sensitive, with respiration varying 8-fold over a 20 °C interval and successful development requiring a narrow 8 °C temperature range. Although these results suggested that hosts would gain a relative advantage over viruses with increasing temperature, the temperature dependence of pupal infection matched that of pupal development, falling only near pupae’s upper thermal limits. Our results reflect the host-dependent nature of virus proliferation, suggesting that infection is accelerated—not curtailed—by optimum host function, contradicting predictions of infection based on the relative performance of parasites and hosts, and suggesting tradeoffs between infection resistance and host survival. Despite a 98% reduction in infection at the upper end of the colony temperature range, the narrow thermal safety margin for honey bee development might preclude the effectiveness of ‘fever’ for controlling viruses.
