## Supplementary material for "Host-driven temperature dependence of viral infection in honey bees": bee.rates.csv

Trait	Organism	temp	rate	SE
Respiration	Bee	18	0.48	0.03
Respiration	Bee	22	0.83	0.05
Respiration	Bee	26	1.19	0.15
Respiration	Bee	30	2.05	0.16
Respiration	Bee	34	3.09	0.29
Respiration	Bee	38	3.97	0.5
Development.time	Bee	28	0	NA
Development.time	Bee	29	0.04878048780487805	NA
Development.time	Bee	30	0.05555555555555555	NA
Development.time	Bee	31	0.06896551724137931	NA
Development.time	Bee	32	0.07407407407407407	NA
Development.time	Bee	33.5	0.08695652173913043	NA
Development.time	Bee	34.5	0.09523809523809525	NA
Development.time	Bee	35	0.09523809523809525	NA
Development.time	Bee	36	0.09523809523809525	NA
Development.time	Bee	37	0.09523809523809525	NA
Development.time	Bee	38	0	NA
Force	Bee	27.6368	0.8921	NA
Force	Bee	32.5529	1.3597	NA
Force	Bee	35.4365	1.705	NA
Force	Bee	38.5411	1.7986	NA
Force	Bee	41.4378	1.6547	NA
Force	Bee	43.6945	1.4029	NA
Force	Bee	47.0291	0.9137	NA
