## Supplementary material for "Host-driven temperature dependence of viral infection in honey bees": protease.rates.csv

Trait	Date	temp	rate
Protease	2022/09/09 00:00:00	30	25.93333333333333
Protease	2022/09/09 00:00:00	31.2	24.566666666666684
Protease	2022/09/09 00:00:00	33.8	14.266666666666655
Protease	2022/09/09 00:00:00	37.6	13.633333333333344
Protease	2022/09/09 00:00:00	42.5	9
Protease	2022/09/09 00:00:00	46.5	10.100000000000009
Protease	2022/09/09 00:00:00	48.8	4.633333333333328
Protease	2022/09/09 00:00:00	50	3.2999999999999945
Protease	2022/09/10 00:00:00	15	20.266666666666662
Protease	2022/09/10 00:00:00	18	27.766666666666666
Protease	2022/09/10 00:00:00	21	28.26666666666668
Protease	2022/09/10 00:00:00	24	23.76666666666666
Protease	2022/09/10 00:00:00	27	23.299999999999986
Protease	2022/09/10 00:00:00	30	22.733333333333327
Protease	2022/09/11 00:00:00	5	17.43333333333332
Protease	2022/09/11 00:00:00	10	27.93333333333334
Protease	2022/09/11 00:00:00	15	28.83333333333334
Protease	2022/09/11 00:00:00	20	31.09999999999999
Protease	2022/09/11 00:00:00	25	33.43333333333332
Protease	2022/09/11 00:00:00	30	23.633333333333344
Protease	2022/09/12 00:00:00	5	14.733333333333334
Protease	2022/09/12 00:00:00	10	22.66666666666666
Protease	2022/09/12 00:00:00	15	27.633333333333322
Protease	2022/09/12 00:00:00	20	28.83333333333333
Protease	2022/09/12 00:00:00	25	30.26666666666665
Protease	2022/09/12 00:00:00	30	22.69999999999999
Protease	2022/09/13 00:00:00	5	12.366666666666664
Protease	2022/09/13 00:00:00	10	22.566666666666663
Protease	2022/09/13 00:00:00	15	24.06666666666666
Protease	2022/09/13 00:00:00	20	28.366666666666656
Protease	2022/09/13 00:00:00	25	29.23333333333333
Protease	2022/09/13 00:00:00	30	30.766666666666655
Protease	2022/09/14 00:00:00	30	28.900000000000013
Protease	2022/09/14 00:00:00	31.2	28.333333333333307
Protease	2022/09/14 00:00:00	33.8	22.799999999999976
Protease	2022/09/14 00:00:00	37.6	18.60000000000001
Protease	2022/09/14 00:00:00	42.5	12.566666666666643
Protease	2022/09/14 00:00:00	46.5	10.100000000000012
Protease	2022/09/14 00:00:00	48.8	9.233333333333329
Protease	2022/09/14 00:00:00	50	6.9999999999999964
Protease	2022/09/15 00:00:00	30	26.86666666666666
Protease	2022/09/15 00:00:00	31.2	20.233333333333324
Protease	2022/09/15 00:00:00	33.8	16.266666666666655
Protease	2022/09/15 00:00:00	37.6	15.599999999999994
Protease	2022/09/15 00:00:00	42.5	6.533333333333337
Protease	2022/09/15 00:00:00	46.5	8.59999999999998
Protease	2022/09/15 00:00:00	48.8	0.5999999999999934
Protease	2022/09/15 00:00:00	50	4.0666666666666575
