## Supplementary material for "Host-driven temperature dependence of viral infection in honey bees": pupal.infection.v0.csv

Trait	Temperature	Luminescence
Infection	22	9
Infection	22	6
Infection	22	92821
Infection	22	93755
Infection	22	100356
Infection	22	100528
Infection	22	87474
Infection	22	114010
Infection	22	498
Infection	22	87064
Infection	22	86071
Infection	22	123344
Infection	22	105107
Infection	22	110158
Infection	22	104253
Infection	22	105872
Infection	22	112507
Infection	22	86216
Infection	22	116231
Infection	22	143484
Infection	22	97877
Infection	22	1796
Infection	22	3394
Infection	22	80796
Infection	22	106802
Infection	22	9
Infection	22	102120
Infection	22	27157
Infection	22	408
Infection	22	81944
Infection	22	77524
Infection	22	101778
Infection	25	87042
Infection	25	153478
Infection	25	54166
Infection	25	95
Infection	25	61377
Infection	25	63218
Infection	25	90140
Infection	25	98915
Infection	25	91664
Infection	25	72360
Infection	25	103651
Infection	25	46684
Infection	25	95871
Infection	25	14131
Infection	25	55900
Infection	25	65252
Infection	25	78150
Infection	25	104708
Infection	25	140037
Infection	25	111629
Infection	25	125125
Infection	25	93365
Infection	25	94654
Infection	25	93772
Infection	25	106653
Infection	25	84134
Infection	25	76503
Infection	25	83935
Infection	25	127722
Infection	25	98586
Infection	25	91403
Infection	25	33703
Infection	28	162682
Infection	28	113565
Infection	28	112300
Infection	28	40876
Infection	28	88495
Infection	28	55958
Infection	28	73276
Infection	28	114849
Infection	28	57165
Infection	28	138000
Infection	28	84985
Infection	28	66084
Infection	28	55061
Infection	28	56897
Infection	28	51951
Infection	28	35912
Infection	28	3089
Infection	28	467397
Infection	28	596652
Infection	28	490102
Infection	28	563508
Infection	28	620869
Infection	28	578753
Infection	28	620848
Infection	28	597273
Infection	28	606776
Infection	28	365718
Infection	28	606172
Infection	28	177584
Infection	28	526095
Infection	28	233797
Infection	28	569021
Infection	31	2705
Infection	31	523183
Infection	31	638943
Infection	31	630604
Infection	31	472104
Infection	31	544433
Infection	31	577091
Infection	31	167420
Infection	31	262143
Infection	31	23946
Infection	31	569166
Infection	31	553614
Infection	31	255601
Infection	31	444081
Infection	31	109945
Infection	31	137596
Infection	31	69558
Infection	31	660697
Infection	31	766824
Infection	31	268808
Infection	31	530963
Infection	31	201903
Infection	31	128814
Infection	31	434038
Infection	31	758
Infection	31	2714
Infection	31	63177
Infection	31	119837
Infection	31	76219
Infection	31	155440
Infection	31	150232
Infection	31	240956
Infection	34	572665
Infection	34	569197
Infection	34	563112
Infection	34	550131
Infection	34	31
Infection	34	708679
Infection	34	532897
Infection	34	424847
Infection	34	730656
Infection	34	586507
Infection	34	342094
Infection	34	609920
Infection	34	73683
Infection	34	967
Infection	34	2445
Infection	34	8693
Infection	34	390652
Infection	34	197778
Infection	34	605867
Infection	34	669285
Infection	34	620890
Infection	34	634980
Infection	34	600777
Infection	34	516402
Infection	34	544071
Infection	34	634625
Infection	34	661826
Infection	34	790011
Infection	34	798518
Infection	34	671865
Infection	34	67
Infection	34	239034
Infection	37	50756
Infection	37	8860
Infection	37	26499
Infection	37	1539
Infection	37	58646
Infection	37	2839
Infection	37	303
Infection	37	6764
Infection	37	10636
Infection	37	458
Infection	37	19091
Infection	37	326
Infection	37	196
Infection	37	293
Infection	37	626
Infection	37	30
Infection	37	103
Infection	37	102
Infection	37	10814
Infection	37	503
Infection	37	12925
Infection	37	6925
Infection	37	58103
Infection	37	10967
Infection	37	60
Infection	37	69
Infection	37	125
Infection	37	453
Infection	37	8704
Infection	37	2651
Infection	37	766
Infection	37	892
